# Identification of the yeast mannoprotein gene *HZY1* as a key genetic determinant for yeast-derived haze in beer

**DOI:** 10.1101/2023.07.10.548400

**Authors:** Keith Lacy, Rita Mormando, Jeremy R. Smith, Patrick A. Gibney, Lance M. Shaner, Laura T. Burns

**Affiliations:** Omega Yeast Labs, Chicago, IL, U.S.A.; Department of Food Science, Cornell University, Ithaca, NY, U.S.A.

**Keywords:** haze, colloidal haze, turbidity, dry hop, hazy IPA, mannoprotein, intragenic repeats, beer

## Abstract

With the sustained popularity of hazy IPAs, brewers have explored multiple approaches to maximizing stable haze that will remain in suspension throughout the shelf life of the beer. Our recent investigations into yeast-dependent haze have uncovered specific brewing yeast strains that promote the formation of haze in heavily dry-hopped beer styles. These brewing strains have been termed “haze-positive” and furthermore, the timing of dry hop additions has been found to be another key factor in producing this stable haze. Classical genetics have identified YIL169C (herein referred to as *HZY1*) as both necessary and sufficient for the haze-positive phenotype in the yeast strain most widely used for Hazy IPAs. *HZY1* encodes a candidate glycoprotein and our recent findings suggest it is localized to the cell wall through a GPI anchor. Surprisingly, using long-read sequencing data we uncovered extensive genetic variation in *HZY1* across brewing strains. The haze-positive phenotype correlates with an expansion in the N-terminal serine-rich region. We propose that the Hzy1 glycoprotein is a critical component to yeast-dependent colloidal haze and the genetic variation in this locus contributes the range of haze phenotypes observed across industrial brewing strains.
