## Supplemental Table for "Identification of the yeast mannoprotein gene *HZY1* as a key genetic determinant for yeast-derived haze in beer"

### Sheet: Table S1
Table S1 - Strain list
Strain name	Common Name	Additional Description	Haze Phenotype
OYL-002	American Wheat	None	-
OYL-003	London Ale	None
OYL-004	West Coast Ale I	None	-
OYL-005	Irish Ale	None	+
OYL-006	British Ale I	None	+
OYL-007	British Ale II	None
OYL-008	British Ale III	None
OYL-009	West Coast Ale II	None
OYL-010	British Ale IV	None
OYL-011	British Ale V	None	+
OYL-012	Pacific NW Ale	None
OYL-013	British Ale VI	None
OYL-014	British Ale VII	None
OYL-015	Scottish Ale	None	+
OYL-016	British Ale VIII	None
OYL-017	Kolsch I	None	+
OYL-018	Abbey Ale C	None
OYL-020	Belgian Ale R	None
OYL-021	Hefeweizen Ale	None	+
OYL-023	Grand Cru	None
OYL-024	Belgian Ale A	None	-
OYL-025	Bavarian Wheat	None
OYL-026	French Saison	None	-
OYL-027	Belgian Saison I	None
OYL-028	Belgian Ale W	None	-
OYL-029	Belgian Wheat	None	-
OYL-030	Wit	None	-
OYL-032	East Coast Ale	None	+
OYL-033	Jovaru	None	-
OYL-038	British Cask	None
OYL-041	CL-50 Ale	None
OYL-042	Belgian Saison II	None	-
OYL-043	West Coast Ale III	None	+
OYL-044	Kolsch II	None	+
OYL-045	New Jersey Ale	None
OYL-046	Belgian Ale O	None
OYL-050	West Coast Ale IV	None
OYL-052	DIPA Ale	None	-
OYL-054	French Ale	None
OYL-056	Belgian Golden Strong Ale	None	-
OYL-057	Hothead Ale	None	-
OYL-058	Wallonian Ale	None
OYL-059	Wild Flower Ale	None
OYL-060	Pear Tree Ale	None
OYL-061	Voss Kveik	None	+
OYL-062	Andechs Weizen	None
OYL-063	Dovetail Bavarian Weizen	None
OYL-076	Charlie Ale	None
OYL-077	Australian Ale	None
OYL-091	Hornindal Kveik	None	-
OYL-100	Lager I	None
OYL-101	Pilsner I	None
OYL-102	American Pilsner	None
OYL-103	American Lager	None
OYL-104	Danish Lager	None
OYL-105	West Coast Lager	None
OYL-106	German Lager I	None
OYL-109	German Lager II	None
OYL-111	German Bock	None
OYL-113	Mexican Lager	None
OYL-114	Bayern Lager	None	-
OYL-200	Tropical IPA	None	-
OYR032	Maxithiol UAO	Homozygous Diploid Wine Strain	-
OYR104	BC1	None	+
OYR308	BC2	None	+
OYR318	BC3	None	+
OYR320	BC4	None	+
OYR327	BC5	None	+
OYR328	BC6	None	+
OYR329	BC7-A	None	+
OYR330	BC7-B	None	+
OYR331	BC7-C	None	-
OYR332	BC7-D	None	-
OYR347	BC7-A spore 1A	None	-
OYR348	BC7-A spore 1B	None	+
OYR349	BC7-A spore 1C	None	-
OYR350	BC7-A spore 1D	None	+
OYR351	BC7-A spore 2A	None	-
OYR352	BC7-A spore 2B	None	+
OYR353	BC7-A spore 2C	None	+
OYR354	BC7-A spore 2D	None	-
OYR408	OYL-011 hzy1∆	HZY1 deletion at all loci with CRISPR-Cas9	-
OYR409	OYL-009 hzy1∆	HZY1 deletion at all loci with CRISPR-Cas9	-
OYR410	OYL-077 hzy1∆	HZY1 deletion at all loci with CRISPR-Cas9	-
OYR411	OYL-004 hzy1∆	HZY1 deletion at all loci with CRISPR-Cas9	-
OYR396	GRIMM Gen 300	Origin was OYL-011 equivalent A-18 from Brewing Science Institute	-
WY1318	London Ale III	OYL-011 equivalent from commercial yeast supplier Wyeast	+
WLP066	Foggy London	OYL-011 equivalent from commercial yeast supplier White Labs	+
IYA38	Juice	OYL-011 equivalent from commercial yeast supplier Imperial Yeast	+

### Sheet: Table S2
Table S2 - Primer/Tag list
Name	Sequence	Details
tag1	CCCAATTTCCTACTTACCAAACGCGCGCGCATAGACCTCGCAGGCTTTGAAGAGTCCTGTGGAATTGCCGTACAAAAAATCGATCTAGCTCAACAGTCCTTTCAGTAATTACATATCGGAAGCCCACAAATAACTGCAACAGCGCCTACAATGATATAAAAGGCTTTGTCTTGATTCATTGCTATGGGGGGTTTTGGACAGTATGTGTTGTTTTTATTTCGAGTAAATTTAGAAACAGCAAGCCTCATCATTGCAAATTTGGTAAGATCTCGCCTAATTGAAAGAGATGTTCAATCGTTTAAACAAATTCCAAGCTGCTTTAGCTTTGGCCCTTTACTCTCAAAGTGCATTGGGTCAGTACTATAGCAATAGCACCTCAATTTCAAGCAACAGCTCATC…	used to determine size of the N-terminal region of the HZY1 gene
tag2	GGTAGCTCAAGCTCATTCCCTCAATCAACCTCATCCGCTTCTACTGCCTCCGGTTCTGCCACTTCCAATTCCTTGAGTTCCATTACTTCTTCAGCATCTAGTGCAAGCGCAACTGCTTCCAACTCCCTTTCTTCCAGCGATGGTACTATCTATCTACCAACTACTACAATCAGTGGTGATCTAACTCTTACTGGTAAAGTAATTGCAACAGAAGGTGTTGTGGTCGCAGCTGGTGCCAAATTGACTCTACTTGACGGTGACAAATATTCTTTCTCAGCTGACCTAAAAGTCTACGGTGACTTGCTTGTGAAAAAGTCCAAAGAAACCTATCCAGGTACCGAATTCGACATCTCCGGTGAAAACTTTGACGTGACCGGTAACTTCAACGCTGAAGAATCC…	used to determine size of the N-terminal region and the C-terminal region of the HZY1 gene
tag3	TAAGAAACTTTTCGGTTTGGCTCTTATCAGTTTACTGCCGATCTTTCTTCCTCACTGCTTGACCTGCCACTACGGAAGATCTTACCGACAATGATGTGAGCGGCGAGAACAAGGGAAAT	used to determine size of the C-terminal region of the HZY1 gene
245	GGAACTTGATACCACAGAGG	HZY1 sgRNA
247	TAAGCAGTCGACCGCAGTAACTTAGCCAGCTTC	Cloning HZY1 Re:
252	GATTCGTTCTAGAGGGACGAGTCTTGGGGAGG	Cloning HZY1 Fo:
250	CTCTCAAAGTGCATTGGGTCAG	HZY1 tag1 Fo:
251	CCAGTAAGAGTTAGATCACCACTG	HZY1 tag2 Re:
256	GCCTCATCATTGCAAATTTGGTAAGATCTCGCCTAATTGAAAGAGAATATCAGAAACGAGTGGTAACACGGAACCTATATATATTACATA	Donor repair template HZY1 distruption
257	GGAAGCCCACAAATAACTGCAAC	HZY1 5'UTR screening disrtuption fo
258	CACTCAGATCCTTGTACTGTAATGC	HZY1 3'UTR screening disruption re
229	GCCAAAGCTAAAGCAGCTTGG	HZY1 screening for intact re
